# A chimeric viral platform for directed evolution in mammalian cells

**DOI:** 10.1101/2024.04.20.590384

**Authors:** Alexander J. Cole, Christopher E. Denes, Cesar L. Moreno, Thomas Dobson, Daniel Hesselson, G. Gregory Neely

## Abstract

Directed evolution (DE) is a process of mutation and artificial selection to breed biomolecules with new or improved activity^1,2^. DE platforms are primarily prokaryotic or yeast-based, and stable mutagenic mammalian systems have been challenging to establish and apply^3^. To this end, we developed PROTein Evolution Using Selection (PROTEUS), a new platform that uses chimeric virus-like vesicles (VLVs) to enable extended mammalian DE campaigns without loss of system integrity. This platform is stable and can generate sufficient diversity for DE in mammalian systems. Using PROTEUS, we altered the doxycycline responsiveness of tetracycline-controlled transactivators, generating a more sensitive TetON-4G tool for gene regulation. PROTEUS is also compatible with intracellular nanobody evolution, and we use it to design a DNA damage-responsive anti-p53 nanobody. Overall, PROTEUS is an efficient and stable platform to direct evolution of biomolecules within mammalian cells.
