## Supplementary Table 1. eGFP-LUC variants. for "A chimeric viral platform for directed evolution in mammalian cells"

### Sheet: Supplementary Table 1
Supplementary Table 1. eGFP-LUC variants. All substitutions in transgene RNA detected at ≥0.3% three rounds of VLV propagation.
eGFP-LUC				RP	R1	R2
Protein Domain/ Element	Amino Acid Substitution	Nucleotide Substitution	Substitution Type	Allele Frequency (%)
eGFP	K4M	A>U	Transversion		0.0164	0.0211
	G5D	G>A	Transition	0.0062	0.011	0.0147
	F9Y	U>A	Transversion	0.0048	0.0076	0.0106
	V17D	U>A	Transversion	0.0096	0.0154	0.0222
	F72L	U>C	Transition			0.0039
	S73G	A>G	Transition			0.0031
	F84L	U>C	Transition			0.0034
	Y107C	A>G	Transition			0.0033
	K108R	A>G	Transition		0.0033	0.0043
	K108E	A>G	Transition			0.0037
	K114R	A>G	Transition		0.0031	0.0033
	T119A	A>G	Transition			0.0034
	N122S	A>G	Transition			0.0031
	K127R	A>G	Transition		0.0032	0.007
	I129V	A>G	Transition		0.0033	0.016
	K132R	A>G	Transition			0.0032
	N136S	A>G	Transition			0.0045
	K141R	A>G	Transition	0.0095	0.0056	0.003
	E143Q	G>C	Transversion			0.003
	N145S	A>G	Transition			0.0034
	N150S	A>G	Transition			0.0032
	K157R	A>G	Transition			0.003
	K159R	A>G	Transition		0.0036	0.0046
	K163R	A>G	Transition			0.0043
	F166L	U>C	Transition		0.003	0.0031
	K167R	A>G	Transition			0.0034
	V177A	U>C	Transition			0.0031
	K210K^	A>G	Transition		0.003	0.0037
	T226A	A>G	Transition			0.003
	I230T	U>C	Transition			0.0034
Linker- P2A	S9S^	U>C	Transition	0.0033
	Q13Q^	A>G	Transition	0.0031
	G15G^	A>G	Transition		0.0031
	D16G	A>G	Transition	0.0036
	E18E^	A>G	Transition	0.003	0.003	0.0032
	N20D	A>G	Transition			0.003
LUC	E2E^	A>G	Transition			0.003
	E18E^	A>G	Transition	0.003	0.003	0.0032
	Q25L	A>U	Transversion		0.0042	0.0032
	H27R	A>G	Transition		0.003
	K31R	A>G	Transition			0.0034
	Y33C	A>G	Transition			0.0039
	D44G	A>G	Transition			0.003
	A45A^	A>G	Transition			0.003
	T52A	A>G	Transition			0.0041
	E65E^	A>G	Transition			0.003
	Y70C	A>G	Transition			0.003
	N75D	A>G	Transition		0.0032	0.0033
	C81Y	G>A	Transition			0.004
	S82G	A>G	Transition			0.0031
	N84D	A>G	Transition			0.0032
	F89S	U>C	Transition		0.0059	0.0061
	F97L	U>C	Transition	0.0034
	G99G^	U>C	Transition	0.0038
	N106D	A>G	Transition			0.0034
	N106S	A>G	Transition			0.0061
	D107G	A>G	Transition	0.0037
	Y109C	A>G	Transition			0.005
	N110S	A>G	Transition			0.0031
	L115P	U>C	Transition	0.0039
	N116S	A>G	Transition			0.0054
	M118V	A>G	Transition			0.0059
	S121G	A>G	Transition			0.0033
	S129R	C>A	Transversion	0.0031
	S129G	A>G	Transition			0.0038
	K130R	A>G	Transition	0.0061	0.0041	0.0051
	K131E	A>G	Transition	0.0051	0.0037	0.0041
	K131K^	A>G	Transition	0.0086	0.0046	0.0099
	K131R	A>G	Transition			0.0054
	L133P	U>C	Transition			0.0033
	Q134Q^	A>G	Transition			0.0071
	K135R	A>G	Transition	0.0036	0.0053	0.0141
	K135E	A>G	Transition			0.0057
	I136V	A>G	Transition			0.0031
	N138S	A>G	Transition		0.0033	0.0057
	N138D	A>G	Transition			0.005
	Q140R	A>G	Transition	0.0033
	Q140Q^	A>G	Transition		0.0032	0.0079
	K141R	A>G	Transition	0.0095	0.0056	0.003
	K141E	A>G	Transition			0.0048
	K142E	A>G	Transition	0.0068	0.0035	0.0042
	K142R	A>G	Transition	0.0057	0.0043	0.0043
	I146M	A>G	Transition			0.0046
	K148R	A>G	Transition			0.0094
	I149V	A>G	Transition	0.0033		0.0064
	I149T	U>C	Transition	0.0032
	I151T	U>C	Transition	0.003
	S154G	A>G	Transition	0.003		0.0058
	K155E	A>G	Transition	0.0031		0.0033
	K155R	A>G	Transition	0.0042	0.0039	0.0213
	T156A	A>G	Transition		0.0031
	Q159R	A>G	Transition			0.003
	Q162Q^	A>G	Transition			0.0031
	S163G	A>G	Transition			0.0031
	M164T	U>C	Transition	0.0039
	Y165C	A>G	Transition			0.0032
	T169A	A>G	Transition			0.0052
	P173P^	A>G	Transition			0.0045
	N177S	A>G	Transition			0.0041
	Y179C	A>G	Transition			0.0065
	S185G	A>G	Transition	0.004	0.0034	0.003
	D189G	A>G	Transition	0.0041
	K190K^	A>G	Transition			0.0038
	T191A	A>G	Transition		0.0032	0.0032
	I192T	U>C	Transition	0.0054
	M196V	A>G	Transition			0.004
	N197D	A>G	Transition	0.0038
	N197S	A>G	Transition	0.0034	0.0031	0.0033
	S198G	A>G	Transition	0.0032
	S199G	A>G	Transition			0.0043
	T202A	A>G	Transition			0.0043
	K206R	A>G	Transition		0.0031	0.0072
	G207D	G>A	Transition	0.003
	V208V^	A>G	Transition	0.0036	0.0036	0.0092
	V208A	U>C	Transition			0.003
	H212R	A>G	Transition	0.0035
	^Synonymous mutations.
