## Supplementary Table 2. tTA variants. for "A chimeric viral platform for directed evolution in mammalian cells"

### Sheet: Supplementary Table 2
Supplementary Table 2. tTA variants. Non-synonymous substitutions in transgene RNA detected at ≥1% during two PROTEUS campaigns.
tTA Campaign 1			RA	E2	E4	E6	E8	E10
Protein Domain	Amino Acid Substitution	Nucleotide Substitution	Allele Frequency (%)
TetR	Q32R	A>G				1.25	8.1	36.66
	K46R	A>G						1.21
	H100R	A>G					0.5	1.44
	H151Y	C>U					1.81	2.83
	R158G	A>G			0.42	0.87	12.36	42.72
	P161L	C>U				1.68
VP64	D262N	G>A		2.23	0.34
[dox] (ng/mL)			0	0.1	0.1	1	0.5	0.5
tTA Campaign 2			RA	E2	E4	E6	E8	E10
Protein Domain	Amino Acid Substitution	Nucleotide Substitution	Allele Frequency (%)
TetR	K33R	A>G		0.52	0.47	1.48
	K48R	A>G					1.27
	S92G	A>G					1.24
	T103A	A>G					1.27
	H151R	A>G					1.29
	R158G	A>G			0.33	0.81	56.92	95.99
	T160A	A>G			0.49	1.57
	D178G	A>G				0.65	55.6	95.92
	H179R	A>G				0.59	55.41	95.96
	Q180R	A>G				0.58	55.93	95.97
	K199R	A>G					1.17
VP64	S205G	A>G					1.29	0.3
	S264G	A>G			0.7	1.5
[dox] (ng/mL)			0	0.1	0.1	1	0.5	0.5
