## Supplementary Table 3. Analysis of tTA and rtTA-3G mutants. for "A chimeric viral platform for directed evolution in mammalian cells"

### Sheet: Supplementary Table 3
Supplementary Table 3. Analysis of tTA and rtTA-3G mutants. Half maximal inhibitory/effective concentrations (IC50/EC50) and 95% confidence intervals (95% CI) for tTA and rtTA-3G figures.
Figure 2C (tTA)	Variant
	WT	R158G	Q32R	Q32R/R158G
IC50	0.27	1.22	0.48	4.53
95% CI	0.21 to 0.35	0.84 to 1.74	0.35 to 0.66	2.85 to 7.05
Figure 3E (rtTA-3G)	Variant
	WT	M59I	D5N	D5N/M59I
EC50	38.65	12.1	15.94	7.02
95% CI	28.14 to 55.24	7.61 to 19.56	10.56 to 24.55	3.92 to 12.29
Figure S4C (tTA)	Variant
	WT	R158G	D178G/H179R/Q180R	R158G/D178G/H179R/Q180R
IC50	0.25	0.78	1.56	9.5
95% CI	0.19 to 0.34	0.56 to 1.07	1.05 to 2.36	3.57 to 22.66
Figure S4D (tTA)	Variant
	WT	R158G	D178G	H179R	Q180R	R158G/D178G
IC50	0.25	1.16	4.5	0.27	0.27	20.35
95% CI	0.21 to 0.29	0.84 to 1.6	3.26 to 6.15	0.2 to 0.38	0.18 to 0.42	6.57 to 335.6
