## Supplementary Table 4. rtTA-3G variants. for "A chimeric viral platform for directed evolution in mammalian cells"

### Sheet: Supplementary Table 4
Supplementary Table 4. rtTA-3G variants. Non-synonymous substitutions in transgene RNA detected at ≥1% during a PROTEUS campaign.
rtTA-3G			RA	E5	E10	E15	E20	E25	E30
Protein Domain	Amino Acid Substitution	Nucleotide Substitution	Allele Frequency (%)
rTetR	D5N	G>A					9.02	36.1	51.75
	M59I	G>A		0.72	26.16	35.44	85.13	88.71	99.81
	I194M	A>G			3.59	1.09
	C203R	U>C						3.04	0.33
VP64	T209P	A>C		1.64
	F228L	U>C				1.1
[dox] (ng/mL)			0	25	30	50	10	15	12.5
