## Supplementary Table 5. Nb139 variants. for "A chimeric viral platform for directed evolution in mammalian cells"

### Sheet: Supplementary Table 5
Supplementary Table 5. Nb139-VP64 variants. Non-synonymous substitutions in transgene RNA detected at ≥1% during a PROTEUS campaign.
Nb139-VP64			RA	E5	E10	E15	E20	E26	E30	E34
Protein Domain	Amino Acid Substitution	Nucleotide Substitution	Allele Frequency (%)
Nb139 Scaffold	L5F	C>U		15.19
	S26P	U>C					3.09	73.68	94.14	99.36
Nb139 CDR^	Y33C	A>G			37.96	20.44
	A34V	C>U				2.09
Nb139 Scaffold	Q40R	A>G		2.75	35.93	22.29	0.98	0.33	2.48	0.54
	R44G	A>G		2.63	34.21	21.24
	Y60C	A>G		37.88	63.99	77.12	99.92	99.88	99.9	99.9
	R68K	G>A		1.3
	R68G	A>G								1.6
	R73G	A>G							1.69	0.96
	V80A	U>C								2.06
Tags	I136V	A>G						9.15	11.41	2.65
	N138S	A>G						9.15	11.32	2.64
	L141S	U>C					1.86	13.92	2.43	0.32
	T146A	A>G		0.32	14.77	3.36
	T148A	A>G			6.29			8.81	11.17	2.81
	H153R	A>G							2.07
Linker	S158G	A>G							2.85	0.46
VP64	F183S	U>C				2.19
	D194G	A>G						9.66	11.99	2.89
^CDR = complementarity-determining region
