## Supplementary Table 6. List of plasmids used or generated in this study. for "A chimeric viral platform for directed evolution in mammalian cells"

### Sheet: Supplementary Table 6
Supplementary Table 6. List of plasmids used or generated in this study.
SIMPLIFIED PLASMID NAME	FULL PLASMID NAME (MAP)	SOURCE	DESCRIPTION
PRE-EXISTING PLASMIDS
pCMV_VSVG	pHCMV-G	Charles Bailey, Centenary Institute	Constitutive expression (CMV promoter) of vesicular stomatitis virus G protein (VSVG). Used to produce envelope protein for PROTEUS VLPs during packaging and amplification rounds.
N/A	Inducible Caspex expression	Addgene, #97421	Source of the TRE3G promoter sequence.
N/A	pCAG-TetON-3G	Addgene, #96963	Source of rtTA-3G ORF sequence.
pCMV_LUC	pcDNA3.1+_luciferase	Neely/Hesselson Labs (published, PMID: 36219697)	Constitutive expression (CMV promoter) of firefly luciferase. Used as a control for luciferase assays.
pSRE_LUC	pcDNA3.1+_SRE_luciferase	Neely/Hesselson Labs (published, PMID: 36219697)	Circuit-responsive (SRE promoter) expression of firefly luciferase. Used for evaluation of SRF-VP64 transgene activity.
N/A	pCL-CTIG	Addgene, #14901	Source of tTA ORF sequence.
N/A	pLenti CMV GFP Hygro (656-4)	Addgene, #17446	Constitutive expression (CMV promoter) of GFP. Used as filler DNA when GFP signal is not monitored.
N/A	pPD290 ZF43x6-Compact_EYFP	Addgene, #138901	Source of the ZF43x6-C promoter sequence.
N/A	pSRE SSG	Addgene, #127692	Source of the SRE promoter sequence.
GENERATED PLASMIDS
p53-ZF43	pCDNA3.1_p53-ZF43	This study	Constitutive expression (CMV promoter) of a fusion of the p53 DNA-binding domain and ZF43. Used as part of the circuit for Nb139-VP64 transgene activity.
pNb139[S26P]-eGFP	pcDNA3.1+_Nb139[S26P]-eGFP	This study	Constitutive expression (CMV promoter) of a fusion of the Nb139 (incorporating an S26P mutation) with eGFP. Used to test biosensing capacity of the Nb139 transgene.
pNb139[S26P/Y60C]-eGFP	pcDNA3.1+_Nb139[S26P/Y60C]-eGFP	This study	Constitutive expression (CMV promoter) of a fusion of the Nb139 (incorporating S26P/Y60C mutations) with eGFP. Used to test biosensing capacity of the Nb139 transgene.
pNb139[Y60C]-eGFP	pcDNA3.1+_Nb139[Y60C]-eGFP	This study	Constitutive expression (CMV promoter) of a fusion of the Nb139 (incorporating a Y60C mutation) with eGFP. Used to test biosensing capacity of the Nb139 transgene.
pSFV_eGFP-LUC	pSFV_eGFP-P2A-luc2pre (3'UTR)	This study	Non-attenuated initial PROTEUS vector with eGFP-LUC transgene.
pSFV-DE_eGFP-LUC	pSFV_eGFP-P2A-luc2pre (3'UTR)_RLEloop	This study	Attenuated PROTEUS vector with eGFP-LUC transgene. Used as the basis for all evolution studies.
pSFV-DE_EMPTY	pSFV_(3'UTR)_RLEloop	This study	PROTEUS vector with no transgene.
pSFV-DE_Nb139-VP64	pSFV_Nb139-NLS-VP64 (3'UTR)_RLEloop	This study	PROTEUS vector with Nb139-VP64 transgene.
pSFV-DE_Nb139[S26P]-VP64	pSFV_Nb139[S26P]-NLS-VP64 (3'UTR)_RLEloop	This study	PROTEUS vector with Nb139-VP64 transgene, incorporating an S26P mutation.
pSFV-DE_Nb139[S26P/Y60C]-VP64	pSFV_Nb139[S26P,Y60C]-NLS-VP64 (3'UTR)_RLEloop	This study	PROTEUS vector with Nb139-VP64 transgene, incorporating S26P/Y60C mutations.
pSFV-DE_Nb139[Y60C]-VP64	pSFV_Nb139[Y60C]-NLS-VP64 (3'UTR)_RLEloop	This study	PROTEUS vector with Nb139-VP64 transgene, incorporating a Y60C mutation.
pSFV-DE_rtTA	pSFV_rTetR-VP16 (3'UTR)_RLEloop	This study	PROTEUS vector with rtTA-3G transgene.
pSFV-DE_rtTA[D5N]	pSFV_rTetR[D5N]-VP16 (3'UTR)_RLEloop	This study	PROTEUS vector with rtTA-3G transgene, incorporating a D5N mutation.
pSFV-DE_rtTA[D5N/M59I]	pSFV_rTetR[D5N,M59I]-VP16 (3'UTR)_RLEloop	This study	PROTEUS vector with rtTA-3G transgene, incorporating D5N/M59I mutations.
pSFV-DE_rtTA[M59I]	pSFV_rTetR[M59I]-VP16 (3'UTR)_RLEloop	This study	PROTEUS vector with rtTA-3G transgene, incorporating an M59I mutation.
pSFV-DE_SRF-VP64	pSFV_SRF-NLS-VP64 (3'UTR)_RLEloop	This study	PROTEUS vector with SRF-VP64 transgene.
pSFV-DE_SV40T-VP64	pSFV_SV40T-NLS-VP64_(3'UTR)_RLEloop	This study	PROTEUS vector with SV40T-VP64 transgene.
pSFV-DE_tTA	pSFV_TetR-VP16 (3'UTR)_RLEloop	This study	PROTEUS vector with tTA transgene.
pSFV-DE_tTA[D178G]	pSFV_TetR[D178G]-VP16 (3'UTR)_RLEloop	This study	PROTEUS vector with tTA transgene, incorporating a D178G mutation.
pSFV-DE_tTA[D178G/H179R/Q180R]	pSFV_TetR[D178G,H179R,Q180R]-VP16 (3'UTR)_RLEloop	This study	PROTEUS vector with tTA transgene, incorporating D178G/H179R/Q180R mutations.
pSFV-DE_tTA[H179R]	pSFV_TetR[H179R]-VP16 (3'UTR)_RLEloop	This study	PROTEUS vector with tTA transgene, incorporating a H179R mutation.
pSFV-DE_tTA[Q180R]	pSFV_TetR[Q180R]-VP16 (3'UTR)_RLEloop	This study	PROTEUS vector with tTA transgene, incorporating a Q180R mutation.
pSFV-DE_tTA[Q32R]	pSFV_TetR[Q32R]-VP16 (3'UTR)_RLEloop	This study	PROTEUS vector with tTA transgene, incorporating a Q32R mutation.
pSFV-DE_tTA[Q32R/R158G]	pSFV_TetR[Q32R,R158G]-VP16 (3'UTR)_RLEloop	This study	PROTEUS vector with tTA transgene, incorporating Q32R/R158G mutations.
pSFV-DE_tTA[R158G]	pSFV_TetR[R158G]-VP16 (3'UTR)_RLEloop	This study	PROTEUS vector with tTA transgene, incorporating a R158G mutation.
pSFV-DE_tTA[R158G/D178G]	pSFV_TetR[R158G,D178G]-VP16 (3'UTR)_RLEloop	This study	PROTEUS vector with tTA transgene, incorporating R158G/D178G mutations.
pSFV-DE_tTA[R158G/D178G/H179R/Q180R]	pSFV_TetR[R158G,D178G,H179R,Q180R]-VP16 (3'UTR)_RLEloop	This study	PROTEUS vector with tTA transgene, incorporating R158G/D178G/H179R/Q180R mutations.
pSRE_VSVG	pSRE_G	This study	Circuit-responsive (SRE promoter) expression of vesicular stomatitis virus G protein (VSVG). Used to produce envelope protein for PROTEUS VLPs during SRF-VP64 campaigns.
pTRE3G_LUC	pcDNA3.1+_TRE3G_Luciferase	This study	Circuit-responsive (TRE3G promoter) expression of firefly luciferase. Used for evaluation of tTA/rtTA-3G transgene activity.
pTRE3G_VSVG	pTRE3G_G	This study	Circuit-responsive (TRE3G promoter) expression of vesicular stomatitis virus G protein (VSVG). Used to produce envelope protein for PROTEUS VLPs during tTA/rtTA-3G campaigns.
pZF43RE_LUC	pZF43x6_LUC(pHCMV-G_BACKBONE)	This study	Circuit-responsive (ZF43RE promoter) expression of firefly luciferase. Used for evaluation of Nb139-VP64 transgene activity.
pZF43RE_VSVG	pZF43x6-C_G	This study	Circuit-responsive (ZF43RE promoter) expression of vesicular stomatitis virus G protein (VSVG). Used to produce envelope protein for PROTEUS VLPs during Nb139-VP64 campaigns.
