## Supplementary Table 7. List of PROTEUS primers. for "A chimeric viral platform for directed evolution in mammalian cells"

### Sheet: Supplementary Table 7
Supplementary Table 7. List of PROTEUS primers.
PRIMER NAME	SEQUENCE (5' to 3')	PURPOSE	TARGET
qPCR TITRATION
CD_SFVTitre_qPCR_FWD	CAAGCCAGGAGACATCGTG	qPCR titration of PROTEUS SFV genomes	pSFV (NSP2)
CD_SFVTitre_qPCR_PROBE	56-FAM/AACATGCTT/ZEN/CCGAGGCTGGGTAAA/3IABkFQ/
CD_SFVTitre_qPCR_REV	GCTGTCATGACTTCGTGTCC
TRANSGENE ISOLATION/AMPLIFICATION
CD_SFVtransgene_F1	CGGTCCTAGATTGGTGCG	To amplify transgene sequence from the pSFV backbone by RT-PCR. F1 binds at the 3' end of NSP4; R1 binds within the viral 3'UTR.	pSFV (NSP4)
CD_SFVtransgene_R1	GCCATTGCTTACCCTAACTTTTTC		pSFV (3'UTR)
